# Eduomics: a Nextflow pipeline to simulate -omics data for education

**DOI:** 10.1101/2025.11.24.690117

**Authors:** Lorenzo Sola, Davide Bagordo, Simone Carpanzano, Mariangela Santorsola, Francesco Lescai

## Abstract

Moving past learning just algorithms and code is a key challenge of bioinformatics education: the ideal goal is for students to acquire higher-order knowledge such as the ability to solve biological problems with the appropriate tools, and more importantly learn to interpret the results in the broader context where bioinformatics is needed. To design such a teaching and learning experience, data simulations play a key role: however, there is a massive barrier to adoption. Different data types are produced by different tools, requiring educators to learn each of them and adapt their workflow to the necessary dependencies, requirements and input files. Additionally, most existing data simulation solutions are meant for benchmarking and methods development rather than education and cannot provide the context needed to teach students the critical interpretation skills they need to move beyond problem-based learning to what we call storyline-based learning. A significant effort must be placed also when many datasets with the same characteristics are needed, such as in tutoring or assessment in higher education. Here, we present eduomics: a Nextflow pipeline meant to automate the simulation workflow for both genomic and transcriptomic next-generation sequencing data, and to produce realistic clinical scenarios to provide students with clues and a biomedical story necessary for the interpretation of their results. Eduomics removes barriers to adoption, by requiring the user to just decide which chromosome datasets should be simulated on, and which type of data they would like to simulate. There is no need to learn specific tools and resolve their dependencies. The use of Gemini API provides an innovative approach to generate plausible clinical scenarios, consistent with the genes where either a pathological mutation or differential expression has been simulated. With eduomics, we offer an accessible and scalable solution to design comprehensive learning experiences and innovate bioinformatics education.

**Author Summary:** Modern bioinformatics education faces a dual challenge: students must learn how to analyse data and interpret results within the biological problems they aim to solve, while instructors who wish to design such a comprehensive learning experience should introduce appropriately simulated data in their teaching. However, the complexity of existing simulation tools is an often daunting barrier to overcome: current solutions require different software for different data types and provide no support for teaching interpretation skills. Most available simulators were designed for benchmarking and method development, not for education: therefore they lack the biological and clinical context needed to move beyond the traditional problem-based learning.

To address these challenges, we developed eduomics, a Nextflow-based end-to-end pipeline that automates the simulation of genomic and transcriptomic data in a fully automated manner for educational use. Educators only need to choose the type of data to simulate, while the pipeline handles all underlying tools and dependencies. As a groundbreaking element, we integrated the Google Gemini API to generate patient-inspired clinical scenarios that gives students realistic clues and a biomedical narrative in which to interpret the results. This approach complements the traditional problem-based learning by offering a more complete, storyline-based learning experience. By combining automated data simulation and clinical storytelling, eduomics provides an accessible and scalable solution that support an engaging and immersive learning experience for both educators and students.
