## Supplementary Table 1 for "Eduomics: a Nextflow pipeline to simulate -omics data for education"

### Sheet: Variant calling scenario
Variant calling scenario
Patient name	Ethan Miller
Age	7
Chief Complaint	Developmental delay, hypotonia, and seizures.
History of Presenting Illness	Ethan's parents report that he has exhibited developmental delays since infancy. He sat up independently at 11 months and walked at 20 months. His speech development is also significantly delayed; he speaks in single words and simple phrases. He attends a special education program. Over the past year, he has experienced recurrent seizures, initially focal motor seizures involving his right arm an…
Family History	Ethan is the first child of healthy, non-consanguineous parents. There is no known family history of developmental delay, seizures, or neurological disorders. However, his maternal grandmother died at age 55 from complications related to chronic liver disease of unknown etiology.
Physical Examination	• General: Ethan is pleasant, but appears younger than his stated age. • Neurological: He exhibits mild hypotonia and ataxia. Deep tendon reflexes are present but somewhat diminished. He has difficulty with fine motor tasks. Cognitive assessment reveals moderate intellectual disability. • Growth Parameters: His height and weight are within the normal range for his age, but his head circumference …
Investigations	• MRI Brain: Shows evidence of mild cerebellar atrophy and white matter abnormalities. • EEG: Demonstrates epileptiform discharges, consistent with a seizure disorder. • Metabolic Screening: Initial screening was normal, but given the constellation of symptoms, further investigation was performed. • Plasma Very Long-Chain Fatty Acids (VLCFAs): Elevated levels of VLCFAs were identified. • Liver Fu…
Clinical Course	Ethan's condition has been gradually progressive. Despite interventions, his motor skills have not significantly improved, and his seizures remain a challenge. The elevated VLCFAs, coupled with the neurological symptoms (developmental delay, seizures, ataxia), visual impairment (retinitis pigmentosa), and liver involvement, point towards a peroxisomal biogenesis disorder. The possibility of this …
Diagnosis	Based on the clinical presentation, physical examination, and investigation findings, including elevated VLCFAs and genetic testing, a diagnosis of a peroxisomal biogenesis disorder has been reached. The specific genetic abnormality identified affects the function of a protein crucial for proper peroxisome assembly, leading to impaired peroxisomal function. This explains the accumulation of VLCFA…

### Sheet: RNA-seq scenario
RNA-seq scenario
Patient Initials	A.B.
Age	10 years old
Sex	Male
Chief Complaint	Progressive neurological decline, developmental delays, and unusual skeletal abnormalities.
History of Presenting Illness	A.B. was born at term following an uncomplicated pregnancy and delivery. Early developmental milestones were initially within normal limits, but subtle delays became apparent around 18 months. He sat independently at 9 months and walked at 15 months, both slightly delayed compared to his peers. Language development was also slow, with only a few single words by age 2. Over the past two years, A.B…
Family History	The patient’s parents are healthy and unrelated. There is no known family history of neurological disorders, skeletal dysplasias, or developmental delays. However, the paternal grandfather reportedly experienced late-onset movement difficulties and memory decline, but the exact diagnosis remains unknown. The patient has a younger sister who is developing typically.
Physical Examination	• General: Short stature (below the 5th percentile for age), mild scoliosis. • Neurological: Ataxia, dysmetria on finger-to-nose testing, intention tremor, hypotonia, brisk reflexes, clonus in lower extremities, limited expressive language, impaired cognitive function, presence of stereotypies (hand flapping). • Skeletal: Disproportionately short limbs, genu varum, ankle valgus.
Diagnostic Investigations	• MRI Brain: Showed diffuse cerebral atrophy, particularly affecting the cerebellum. Mild white matter changes were also observed. • Electroencephalogram (EEG): Revealed generalized slowing of background activity with intermittent epileptiform discharges, consistent with seizure activity. • Skeletal Survey: Confirmed short stature with abnormal epiphysis. • Metabolic Screening: Normal results for…
Clinical Impression	A.B. presents with a complex phenotype characterized by progressive neurological decline, skeletal abnormalities, and developmental delays. The constellation of symptoms, including ataxia, cognitive impairment, unusual skeletal morphology, and potential seizure activity, suggests a likely genetic etiology impacting multiple organ systems. The absence of consanguinity and negative family history, …
Differential Diagnosis	Given the patient's presentation, several genetic disorders are being considered, including lysosomal storage diseases, mitochondrial disorders, and other rare neurodevelopmental syndromes with skeletal involvement. However, initial investigations have not confirmed any of these diagnoses. The pending whole exome sequencing results are expected to shed light on the underlying genetic cause and po…
