## Supplementary Table 2 for "Eduomics: a Nextflow pipeline to simulate -omics data for education"

### Sheet: Simulated DE genes
List of simulated differentially expressed genes
Ensembl Gene ID	Gene Symbol
ENSG00000185666	SYN3
ENSG00000183785	TUBA8
ENSG00000131100	ATP6V1E1
ENSG00000182541	LIMK2
ENSG00000100284	TOM1
ENSG00000100228	RAB36
ENSG00000100276	RASL10A
ENSG00000128266	GNAZ
ENSG00000184702	SEPTIN5
ENSG00000099940	SNAP29
ENSG00000079974	RABL2B
ENSG00000100360	IFT27
ENSG00000100167	SEPTIN3
ENSG00000130638	ATXN10
ENSG00000100401	RANGAP1
